# Enhanced inflammatory signaling driven by metabolic switch in Aicardi-Goutières syndrome

**DOI:** 10.1101/2023.02.23.529707

**Authors:** Maxime Batignes, Marine Luka, Surabhi Jagtap, Camille de Cevins, Ivan Nemazanyy, Tinhinane Fali, Víctor García-Paredes, Francesco Carbone, Brieuc P. Pérot, Bénédicte Neven, Brigitte Bader-Meunier, Pierre Quartier dit Maire, Marie Hully, Alexandre Belot, Alice Lepelley, Marie-Louise Frémond, Yanick J. Crow, Alain Fischer, Mickaël M. Ménager

## Abstract

Aicardi-Goutières syndrome (AGS) is a genetic type I interferon (IFN)-mediated disease characterised by neurological involvement with onset in childhood. Chronic inflammation in response to uncontrolled type I IFN production is, among other things, associated with IP-10 secretion. We analysed, at the single-cell transcriptomic levels, peripheral blood samples from patients bearing AGS-causing mutations in *SAMHD1*, *RNASEH2B* or *ADAR1* genes. Using machine-learning approaches and differential gene expression we identified a drastic loss of transcription factor hypoxia induced factor 1 α (HIF-1α) expression and activity associated with features of a metabolic switch and mitochondrial stress in monocytes/dendritic cells. Chemical stabilization of HIF-1α, with a synthetic drug in an *in vitro* model of AGS, allowed us to reverse the energy metabolic switch, attenuate mitochondrial stress and markedly reduce IP-10 production. We therefore propose that energy metabolic switch contributes to exacerbated chronic inflammation in AGS, and that targeting this pathway might represent a promising therapeutic approach.
