## Supplementary material for "Enhanced inflammatory signaling driven by metabolic switch in Aicardi-Goutières syndrome": SI2_Table2_Signatures_gene_list

### Sheet: Mitochondrial_stress
Mitochondrial stress associated genes	Protein	References
CLPP	ClpP	Zhao et al. EMBO 2002
HSPD1	HSP60	Zhao et al. EMBO 2002
HSPE1	HSP10	Zhao et al. EMBO 2002
HSPA4	HSP70	Martinus et al. Eur. J. Biochem. 1996
UBL5	UBL5	Benedetti et al. Genetics 2006
TXN2	TXN2	Holzerova et al. Brain 2016
YME1L1	YME1L	Brambley et al. J; Mol. Biology 2019
TIMM17A	Tim17a	Rainbolt et al. Cell Metab. 2013
NDUFB2	NDUFB2	Zhao et al. EMBO 2002

### Sheet: Other signatures used
Signature	Type I IFN signature (272 genes)	Type I IFN signature (6 genes)	HIF1A targets	Oxidative phosphorylation	Glycolysis (Warburg effect)
Note	/	/	HIF-1-alpha transcription factor network Homo sapiens 20ef2b81-6193-11e5-8ac5-06603eb7f303 geneset from NCI-Nature database	HALLMARK_OXIDATIVE_PHOSPHORYLATION geneset from MSigDB database	Glycolysis Activation in Cancer (Warburg Effect) geneset in Elsevier_pathway_collection
Ref	DOI: 10.1093/infdis/jix593	DOI: 10.1126/science.abc6027	DOI: 10.1016/C2018-0-00586-1	DOI: 10.1016/j.cels.2015.12.004	DOI: 10.1016/C2018-0-00586-1
Geneset:	TRANK1	RSAD2	NCOA2	ABCB7	TPI1
	MOV10	IFI27	EDN1	ACAA1	PDHA1
	SMCHD1	IFI44L	JUN	ACAA2	PGAM1
	C19orf66	ISG15	NCOA1	ACADM	ARRDC4
	TNK2	IFIT1	CP	ACADSB	PKM
	NCF1	SIGLEC1	VEGFA	ACADVL	PFKM
	ANKFY1		GCK	ACAT1	PSAT1
	C14orf159		COPS5	ACO2	TXNIP
	DDX60L		TF	AFG3L2	SNAI1
	PGAP1		CXCL12	AIFM1	ALDOB
	STAT2		SP1	ALAS1	FBP1
	PNPT1		BHLHE40	ALDH6A1	ALDOA
	ISG20		LEP	ATP1B1	GAPDH
	RBCK1		BHLHE41	ATP5F1A	TP53
	ZCCHC2		ID2	ATP5F1B	GPI
	SAMD4A		TFF3	ATP5F1C	CD44
	PARP14		ALDOA	ATP5F1D	PFKFB3
	RNF213		ABCG2	ATP5F1E	RELA
	PPM1K		EPO	ATP5MC1	SHMT2
	SAMD9		ABCB1	ATP5MC2	SLC2A1
	SP100		FECH	ATP5MC3	SHMT1
	PARP11		CITED2	ATP5ME	SLC2A3
	PRKD2		SERPINE1	ATP5MF	PTEN
	PI4K2B		ADM	ATP5MG	ENO1
	TRIM14		HK1	ATP5PB	SLC2A4
	FTSJD2		NDRG1	ATP5PD	ENO2
	SCLT1		HK2	ATP5PF	HK1
	SMTNL1		NT5E	ATP5PO	HIF1A
	CD38		LDHA	ATP6AP1	HK2
	NT5C3		TERT	ATP6V0B	LDHA
	PHF11		HNF4A	ATP6V0C	HSF1
	ADAR		AKT1	ATP6V0E1	MYC
	PML		PGK1	ATP6V1C1	AKT1
	SP110		CA9	ATP6V1D	PGK1
	ZNFX1		MCL1	ATP6V1E1	PHGDH
	NUB1		SMAD3	ATP6V1F	PDK1
	ZBP1		CREBBP	ATP6V1G1	PDK3
	ECE1		EGLN1	ATP6V1H	MLXIP
	PARP10		IGFBP1	BAX	PSPH
	TRIM22		NPM1	BCKDHA	TIGAR
	C6orf192		EGLN3	BDH2
	TRIM5		SMAD4	CASP7
	HSH2D		ARNT	COX10
	TMEM229B		FOS	COX11
	PARP12		PKM	COX15
	SNTB1		CREB1	COX17
	ZNF618		PFKL	COX4I1
	STX17		PLIN2	COX5A
	NADK		ENG	COX5B
	ATP10A		PFKFB3	COX6A1
	GTPBP1		ITGB2	COX6B1
	XRN1		FURIN	COX6C
	YEATS2		TFRC	COX7A2
	TRIM56		SLC2A1	COX7A2L
	TDRD7		ENO1	COX7B
	IFI16		ETS1	COX7C
	DDX58		HIF1A	COX8A
	SAMD9L		GATA2	CPT1A
	N4BP1		RORA	CS
	JAK2		HDAC7	CYB5A
	SPATS2L		CXCR4	CYB5R3
	NMI		EP300	CYC1
	DRAP1		HMOX1	CYCS
	LGALS9		BNIP3	DECR1
	SRGAP2		NOS2	DLAT
	APOL6		PGM1	DLD
	CHST12			DLST
	TMEM140			ECH1
	CNP			ECHS1
	FAM125A			ECI1
	GMPR			ETFA
	MX2			ETFB
	HERC5			ETFDH
	GNB4			FDX1
	LAG3			FH
	DTX3L			FXN
	EIF2AK2			GLUD1
	TRIM25			GOT2
	ABCD1			GPI
	HERC6			GPX4
	DYNLT1			GRPEL1
	DHX58			HADHA
	OAS2			HADHB
	RP4-697K14.7.1			HCCS
	IFIH1			HSD17B10
	GTPBP2			HSPA9
	GPR155			HTRA2
	APOL1			IDH1
	UNC93B1			IDH2
	FGD2			IDH3A
	SP140			IDH3B
	RIN2			IDH3G
	ACOT9			IMMT
	NAPA			ISCA1
	UBA7			ISCU
	DDX60			LDHA
	LGALS3BP			LDHB
	FAR2			LRPPRC
	TLR3			MAOB
	CHMP5			MDH1
	IFI35			MDH2
	MYD88			MFN2
	OAS3			MGST3
	UBE2L6			MPC1
	AZI2			MRPL11
	TMEM62			MRPL15
	CBR1			MRPL34
	BAG1			MRPL35
	MLKL			MRPS11
	BRCA2			MRPS12
	MX1			MRPS15
	CXCL11			MRPS22
	CASP10			MRPS30
	TRIM21			MTRF1
	IFITM1			MTRR
	PLSCR1			MTX2
	BST2			NDUFA1
	PARP9			NDUFA2
	DBF4B			NDUFA3
	IRF7			NDUFA4
	C5orf56			NDUFA5
	AXL			NDUFA6
	PSMB9			NDUFA7
	BLVRA			NDUFA8
	RBM43			NDUFA9
	C22orf28			NDUFAB1
	FMNL2			NDUFB1
	CBWD2			NDUFB2
	TREX1			NDUFB3
	NEXN			NDUFB4
	ISG15			NDUFB5
	STAP1			NDUFB6
	TRAFD1			NDUFB7
	RASGRP3			NDUFB8
	TNFSF10			NDUFC1
	IFI44			NDUFC2
	XAF1			NDUFS1
	CD2AP			NDUFS2
	SAT1			NDUFS3
	RTP4			NDUFS4
	GBP4			NDUFS6
	IFIT5			NDUFS7
	SLC38A5			NDUFS8
	ZC3HAV1L			NDUFV1
	RSAD2			NDUFV2
	DISC1			NNT
	SCARB2			NQO2
	CPNE5			OAT
	TOR1B			OGDH
	OAS1			OPA1
	USP18			OXA1L
	FRMD3			PDHA1
	OASL			PDHB
	AGRN			PDHX
	SSTR3			PDK4
	GPD2			PDP1
	LY6E			PHB2
	TTC21A			PHYH
	MUSTN1			PMPCA
	ETV7			POLR2F
	SPTLC2			POR
	CDK18			PRDX3
	TAP2			RETSAT
	TNFSF13B			RHOT1
	EPSTI1			RHOT2
	IFIT2			SDHA
	SCIMP			SDHB
	FANCA			SDHC
	CFH			SDHD
	TAP1			SLC25A11
	ATF5			SLC25A12
	LAP3			SLC25A20
	IFITM2			SLC25A3
	C9orf91			SLC25A4
	MAML2			SLC25A5
	IL4I1			SLC25A6
	HPSE			SUCLA2
	HESX1			SUCLG1
	MSR1			SUPV3L1
	IFIT1			SURF1
	FAM46A			TCIRG1
	KLHDC7B			TIMM10
	CMPK2			TIMM13
	RRBP1			TIMM17A
	IFITM3			TIMM50
	APOBEC3A			TIMM8B
	NFIX			TIMM9
	ODF2L			TOMM22
	IFI44L			TOMM70
	SIGLEC14			UQCR10
	JUP			UQCR11
	IFIT3			UQCRB
	EMP1			UQCRC1
	DYSF			UQCRC2
	OSBPL5			UQCRFS1
	SLFN13			UQCRH
	IFI6			UQCRQ
	FBXO6			VDAC1
	OSBPL1A			VDAC2
	PRKCE			VDAC3
	TTC7B
	AIM2
	HSPA1B
	HSPA1A
	NDC80
	TYMP
	STAT1
	SSB
	MCOLN2
	SLFN5
	SCO2
	ASCL2
	IL1RN
	BAHCC1
	ATF3
	LRRC3
	LAMP3
	AKT1S1
	IL15RA
	IL18RAP
	ENDOD1
	IRF9
	SLFN12
	PLEKHN1
	WARS
	MYOF
	TLR7
	MASTL
	SECTM1
	GBP5
	HEG1
	LYN
	DSP
	GPBAR1
	MEFV
	FAM70A
	MT2A
	LILRA5
	FAM26F
	GBP1
	VAMP5
	SLFN12L
	GCH1
	ITSN1
	RUFY4
	GCNT1
	IL15
	SIGLEC1
	CXCL10
	LGALS2
	IFI27
	BUB1
	SERPING1
	FGL2
	GLT1D1
	IDO1
	PIWIL4
	ODF3B
	TCN2
	IGFBP4
	BATF2
	KIAA1522
	FFAR2
	IL1R2
	CCL8
	ABTB2
	MNDA
	RBMS2
	C7orf58
	CXCL9
	CCL13
	CCL7
